# A neuro-immune axis of transcriptomic dysregulation within the subgenual anterior cingulate cortex in schizophrenia

**DOI:** 10.1101/2025.02.14.638357

**Authors:** Rachel L. Smith, Agoston Mihalik, Nirmala Akula, Pavan K. Auluck, Stefano Marenco, Armin Raznahan, Petra E. Vértes, Francis J. McMahon

## Abstract

Many genes are linked to psychiatric disorders, but genome-wide association studies (GWAS) and differential gene expression (DGE) analyses in post-mortem brain tissue often implicate distinct gene sets. This disconnect impedes therapeutic development, which relies on integrating genetic and genomic insights. We address this issue using a novel multivariate technique that reduces DGE bias by leveraging gene co-expression networks and controlling for confounds such as drug exposure. Deep RNA sequencing was performed in bulk post-mortem sgACC from individuals with bipolar disorder (BD; N=35), major depression (MDD; N=51), schizophrenia (SCZ; N=44), and controls (N=55). Toxicology data dimensionality was reduced using multiple correspondence analysis; case-control gene expression was then analyzed using 1) traditional DGE and 2) group regularized canonical correlation analysis (GRCCA) – a multivariate regression method that accounts for feature interdependence. Gene set enrichment analyses compared results with established neuropsychiatric risk genes, gene ontology pathways, and cell type enrichments. GRCCA revealed a significant association with SCZ (*P_perm_*=0.001; no significant BD or MDD association), and the resulting gene weight vector correlated with DGE SCZ-control t-statistics (*R*=0.53; *P*<0.05). Both methods indicated down-regulation of immune and microglial genes and upregulation of ion transport and excitatory neuron genes. However, GRCCA - at both the gene and transcript level - showed stronger enrichments (FDR<0.05). Notably, GRCCA results were enriched for SCZ GWAS-implicated genes (FDR<0.05), while DGE results were not. These findings identify a SCZ-specific sgACC gene expression pattern that highlights SCZ risk genes and implicates neuro-immune pathways, thus demonstrating the utility of multivariate approaches to integrate genetic and genomic signals.
