## Supplemental Table 5 for "A neuro-immune axis of transcriptomic dysregulation within the subgenual anterior cingulate cortex in schizophrenia"

### Sheet: Key
Supplemental Table 5. GSEA enrichments of DGE results (t-statistics)
	A. Same as Table S3B but for DEGs
	B. Same as Table S3C but for DEGs
	C. Same as Table S3A but for DEGs

### Sheet: A.Cell-type
cell_type	pval	padj	log2err	ES	NES	size	genes
Micro	2.53401e-48	1.77381e-47	1.81454	-0.601886	-2.60986	602	ENSG00000090104|ENSG00000169508|ENSG00000204287|ENSG00000169313|ENSG00000181631|ENSG00000231389|ENSG00000168329|ENSG00000110876|ENSG00000196735|ENSG00000132744|ENSG00000110324|ENSG00000162511|ENSG00000123338|ENSG00000066294|ENSG00000166428|ENSG00000196126|ENSG00000182578|ENSG00000242574|ENSG00000133800|ENSG00000173391|ENSG00000177885|ENSG00000019582|ENSG00000204472|ENSG00000081237|ENSG00000172243…
Neuro-Ex	2.38044e-15	8.33155e-15	1.00732	0.335765	1.70661	1108	ENSG00000157152|ENSG00000135426|ENSG00000196227|ENSG00000136237|ENSG00000111249|ENSG00000141668|ENSG00000152034|ENSG00000146147|ENSG00000248905|ENSG00000198010|ENSG00000120899|ENSG00000145335|ENSG00000171617|ENSG00000108946|ENSG00000102471|ENSG00000154237|ENSG00000198794|ENSG00000151468|ENSG00000115194|ENSG00000113319|ENSG00000108924|ENSG00000104361|ENSG00000119042|ENSG00000186469|ENSG00000167996…
Endo	2.32158e-09	5.41701e-09	0.774939	-0.371875	-1.63997	820	ENSG00000123358|ENSG00000075426|ENSG00000120129|ENSG00000136826|ENSG00000094963|ENSG00000152207|ENSG00000175899|ENSG00000142178|ENSG00000162654|ENSG00000187210|ENSG00000026508|ENSG00000143341|ENSG00000118777|ENSG00000121858|ENSG00000107562|ENSG00000128016|ENSG00000133392|ENSG00000164488|ENSG00000203867|ENSG00000155657|ENSG00000171223|ENSG00000137491|ENSG00000159388|ENSG00000174963|ENSG00000010319…
Astro	1.73617e-08	3.0383e-08	0.733762	0.314957	1.55427	741	ENSG00000137285|ENSG00000100852|ENSG00000141469|ENSG00000124440|ENSG00000107551|ENSG00000144908|ENSG00000163884|ENSG00000167772|ENSG00000168309|ENSG00000171476|ENSG00000156049|ENSG00000159905|ENSG00000164089|ENSG00000240184|ENSG00000214456|ENSG00000121742|ENSG00000240583|ENSG00000164292|ENSG00000111907|ENSG00000164106|ENSG00000214402|ENSG00000130653|ENSG00000150893|ENSG00000153904|ENSG00000135744…
Oligo	3.29599e-06	4.61439e-06	0.627257	0.289498	1.43493	750	ENSG00000160862|ENSG00000078804|ENSG00000136237|ENSG00000235098|ENSG00000157890|ENSG00000005513|ENSG00000197971|ENSG00000124374|ENSG00000119699|ENSG00000198732|ENSG00000120729|ENSG00000183230|ENSG00000176485|ENSG00000072864|ENSG00000180739|ENSG00000126878|ENSG00000180776|ENSG00000180573|ENSG00000104419|ENSG00000181409|ENSG00000147459|ENSG00000164627|ENSG00000132199|ENSG00000115896|ENSG00000132702…
OPC	0.0974576	0.113701	0.168238	-0.330539	-1.2504	138	ENSG00000171310|ENSG00000187416|ENSG00000112902|ENSG00000144230|ENSG00000148123|ENSG00000187398|ENSG00000185052|ENSG00000122584|ENSG00000169302|ENSG00000110693|ENSG00000114646|ENSG00000152492|ENSG00000277443|ENSG00000144278|ENSG00000148948|ENSG00000189337|ENSG00000196376|ENSG00000185942|ENSG00000125462|ENSG00000170017|ENSG00000158528|ENSG00000112280|ENSG00000183098|ENSG00000149294|ENSG00000148516…
Neuro-In	0.217918	0.217918	0.249247	0.210413	1.04697	799	ENSG00000157152|ENSG00000100852|ENSG00000111249|ENSG00000145824|ENSG00000248905|ENSG00000188994|ENSG00000198010|ENSG00000198794|ENSG00000186314|ENSG00000113319|ENSG00000162989|ENSG00000107518|ENSG00000183166|ENSG00000185760|ENSG00000149972|ENSG00000183044|ENSG00000170011|ENSG00000143473|ENSG00000117114|ENSG00000152583|ENSG00000151952|ENSG00000163629|ENSG00000165995|ENSG00000122966|ENSG00000120727…

### Sheet: B.GO
go_id	term	ontology	pval	padj	log2err	ES	NES	size	genes
GO:0019886	antigen processing and presentation of exogenous peptide antigen via MHC class II	BP	1.06655e-10	2.58714e-07	0.839089	-0.868057	-2.43803	24	ENSG00000204287|ENSG00000231389|ENSG00000198502|ENSG00000196735|ENSG00000196126|ENSG00000204252|ENSG00000242574|ENSG00000019582|ENSG00000158869|ENSG00000223865|ENSG00000163131|ENSG00000216490|ENSG00000204257...
GO:0023026	MHC class II protein complex binding	MF	1.11911e-09	1.72749e-06	0.788187	-0.861548	-2.36345	22	ENSG00000204287|ENSG00000231389|ENSG00000198502|ENSG00000196735|ENSG00000196126|ENSG00000204252|ENSG00000242574|ENSG00000019582|ENSG00000010610|ENSG00000223865|ENSG00000204257...
GO:0006935	chemotaxis	BP	1.27484e-08	1.66514e-05	0.74774	-0.709333	-2.34636	52	ENSG00000168329|ENSG00000123338|ENSG00000169403|ENSG00000107562|ENSG00000174600|ENSG00000163823|ENSG00000171860|ENSG00000142871|ENSG00000006210|ENSG00000122861|ENSG00000163735|ENSG00000161921|ENSG00000081041|ENSG00000140931|ENSG00000130592|ENSG00000025708|ENSG00000134516|ENSG00000106538|ENSG00000168961|ENSG00000011422|ENSG00000170293|ENSG00000128340|ENSG00000108691|ENSG00000089505|ENSG00000136960…
GO:0030669	clathrin-coated endocytic vesicle membrane	CC	2.91221e-08	3.29662e-05	0.733762	-0.709301	-2.31311	49	ENSG00000204287|ENSG00000231389|ENSG00000198502|ENSG00000196735|ENSG00000143858|ENSG00000196126|ENSG00000019582|ENSG00000010610|ENSG00000223865|ENSG00000091513|ENSG00000118640|ENSG00000010278|ENSG00000113070|ENSG00000130164...
GO:0042605	peptide antigen binding	MF	2.26182e-07	0.000182884	0.690132	-0.796393	-2.2947	26	ENSG00000204287|ENSG00000231389|ENSG00000198502|ENSG00000196735|ENSG00000196126|ENSG00000204252|ENSG00000242574|ENSG00000223865|ENSG00000234745|ENSG00000204257|ENSG00000204592|ENSG00000116133...
GO:0005201	extracellular matrix structural constituent	MF	3.00055e-09	4.24578e-06	0.774939	-0.660103	-2.29468	74	ENSG00000041982|ENSG00000143341|ENSG00000127951|ENSG00000186340|ENSG00000171812|ENSG00000010610|ENSG00000139329|ENSG00000142871|ENSG00000115414|ENSG00000138722|ENSG00000049540|ENSG00000157766|ENSG00000106624|ENSG00000187955|ENSG00000168542|ENSG00000168743|ENSG00000164764|ENSG00000119681|ENSG00000154175|ENSG00000166482|ENSG00000112769|ENSG00000113140|ENSG00000049323|ENSG00000164176|ENSG00000120708…
GO:0002250	adaptive immune response	BP	1.05136e-09	1.72749e-06	0.788187	-0.630865	-2.27412	97	ENSG00000169508|ENSG00000204287|ENSG00000231389|ENSG00000168329|ENSG00000198502|ENSG00000196735|ENSG00000066294|ENSG00000204252|ENSG00000242574|ENSG00000197646|ENSG00000197629|ENSG00000135077|ENSG00000165025|ENSG00000159958|ENSG00000114013|ENSG00000010610|ENSG00000223865|ENSG00000163131|ENSG00000186818|ENSG00000057657|ENSG00000277734|ENSG00000164308|ENSG00000103811|ENSG00000234745|ENSG00000104972…
GO:0012507	ER to Golgi transport vesicle membrane	CC	2.13718e-07	0.000181446	0.690132	-0.713752	-2.274	45	ENSG00000204287|ENSG00000231389|ENSG00000198502|ENSG00000196735|ENSG00000196126|ENSG00000019582|ENSG00000223865|ENSG00000234745|ENSG00000204592|ENSG00000155511...
GO:0050778	positive regulation of immune response	BP	7.78357e-08	7.05213e-05	0.704976	-0.892508	-2.25035	15	ENSG00000204287|ENSG00000231389|ENSG00000198502|ENSG00000196735|ENSG00000196126|ENSG00000204252|ENSG00000242574|ENSG00000223865|ENSG00000204257...
GO:0050870	positive regulation of T cell activation	BP	3.1048e-07	0.000239634	0.674963	-0.798339	-2.24222	24	ENSG00000204287|ENSG00000231389|ENSG00000198502|ENSG00000196735|ENSG00000196126|ENSG00000204252|ENSG00000242574|ENSG00000010610|ENSG00000223865|ENSG00000101307|ENSG00000204257|ENSG00000153310|ENSG00000108691|ENSG00000065675|ENSG00000154096...
GO:0042613	MHC class II protein complex	CC	4.09685e-08	4.34779e-05	0.719513	-0.921826	-2.23847	13	ENSG00000204287|ENSG00000231389|ENSG00000198502|ENSG00000196735|ENSG00000196126|ENSG00000204252|ENSG00000242574|ENSG00000019582|ENSG00000223865|ENSG00000204257...
GO:0098553	lumenal side of endoplasmic reticulum membrane	CC	8.27391e-07	0.00054035	0.659444	-0.818812	-2.22964	21	ENSG00000204287|ENSG00000231389|ENSG00000198502|ENSG00000196735|ENSG00000196126|ENSG00000019582|ENSG00000223865|ENSG00000234745|ENSG00000204592...
GO:0006955	immune response	BP	4.66189e-11	1.31931e-07	0.851339	-0.576431	-2.20714	155	ENSG00000090104|ENSG00000169508|ENSG00000204287|ENSG00000231389|ENSG00000168329|ENSG00000196735|ENSG00000196126|ENSG00000152207|ENSG00000197646|ENSG00000121966|ENSG00000028137|ENSG00000213145|ENSG00000174123|ENSG00000169403|ENSG00000121858|ENSG00000107562|ENSG00000174600|ENSG00000174125|ENSG00000163823|ENSG00000271605|ENSG00000114013|ENSG00000010610|ENSG00000082074|ENSG00000239697|ENSG00000125730…
GO:0002503	peptide antigen assembly with MHC class II protein complex	BP	6.90428e-08	6.89616e-05	0.704976	-0.918541	-2.18184	12	ENSG00000204287|ENSG00000231389|ENSG00000198502|ENSG00000196735|ENSG00000196126|ENSG00000204252|ENSG00000242574|ENSG00000223865|ENSG00000204257...
GO:0006911	phagocytosis, engulfment	BP	4.84619e-06	0.00222401	0.610527	-0.792177	-2.13597	20	ENSG00000204472|ENSG00000095970|ENSG00000169896|ENSG00000135218|ENSG00000160255|ENSG00000038945|ENSG00000100092|ENSG00000110934...
GO:0042102	positive regulation of T cell proliferation	BP	4.81541e-06	0.00222401	0.610527	-0.708964	-2.13368	33	ENSG00000231389|ENSG00000123338|ENSG00000242574|ENSG00000204472|ENSG00000197646|ENSG00000081237|ENSG00000135077|ENSG00000159958|ENSG00000114013|ENSG00000223865|ENSG00000114315|ENSG00000198805...
GO:0030666	endocytic vesicle membrane	CC	1.07201e-06	0.000650097	0.643552	-0.629695	-2.12928	62	ENSG00000204287|ENSG00000231389|ENSG00000198502|ENSG00000196735|ENSG00000196126|ENSG00000019582|ENSG00000135218|ENSG00000038945|ENSG00000223865|ENSG00000010327|ENSG00000162552|ENSG00000154764|ENSG00000010278|ENSG00000113070|ENSG00000158270|ENSG00000155511|ENSG00000075461...
GO:0006954	inflammatory response	BP	1.39364e-11	4.7328e-08	0.875325	-0.52728	-2.12529	236	ENSG00000123358|ENSG00000022556|ENSG00000196639|ENSG00000166428|ENSG00000182578|ENSG00000173391|ENSG00000006128|ENSG00000204472|ENSG00000172243|ENSG00000282608|ENSG00000121966|ENSG00000028137|ENSG00000026508|ENSG00000112799|ENSG00000174123|ENSG00000169403|ENSG00000115353|ENSG00000128271|ENSG00000135077|ENSG00000174600|ENSG00000174125|ENSG00000095585|ENSG00000170345|ENSG00000163823|ENSG00000160255…
GO:0032760	positive regulation of tumor necrosis factor production	BP	5.95095e-07	0.00042103	0.659444	-0.610511	-2.11855	73	ENSG00000066294|ENSG00000081237|ENSG00000172243|ENSG00000137033|ENSG00000169403|ENSG00000135077|ENSG00000165025|ENSG00000135218|ENSG00000174125|ENSG00000011600|ENSG00000197943|ENSG00000164342|ENSG00000184988|ENSG00000203747|ENSG00000115008|ENSG00000204592|ENSG00000105329|ENSG00000168961|ENSG00000051523|ENSG00000111335...
GO:0038023	signaling receptor activity	MF	2.37743e-08	2.88349e-05	0.733762	-0.571802	-2.11804	117	ENSG00000064300|ENSG00000110324|ENSG00000133800|ENSG00000140678|ENSG00000095970|ENSG00000174123|ENSG00000151892|ENSG00000198223|ENSG00000174600|ENSG00000174125|ENSG00000260314|ENSG00000159958|ENSG00000165457|ENSG00000114013|ENSG00000010610|ENSG00000074181|ENSG00000164342|ENSG00000011028|ENSG00000169860|ENSG00000127863|ENSG00000101000|ENSG00000174130|ENSG00000011422|ENSG00000104689|ENSG00000164116…
GO:0071280	cellular response to copper ion	BP	3.91599e-05	0.0132987	0.557332	0.785251	2.10287	17	ENSG00000187193|ENSG00000145335|ENSG00000240583|ENSG00000205364|ENSG00000087250|ENSG00000116044|ENSG00000125148|ENSG00000204209|ENSG00000169715...
GO:0030316	osteoclast differentiation	BP	1.39079e-05	0.00575991	0.593325	-0.684789	-2.08914	35	ENSG00000169508|ENSG00000075426|ENSG00000182578|ENSG00000095970|ENSG00000171223|ENSG00000170345|ENSG00000011600|ENSG00000091513|ENSG00000004948|ENSG00000104415...
GO:0005504	fatty acid binding	MF	2.00571e-05	0.00724615	0.57561	-0.773396	-2.08533	20	ENSG00000166426|ENSG00000130208|ENSG00000135218|ENSG00000143320|ENSG00000164687|ENSG00000147588|ENSG00000114115|ENSG00000243678|ENSG00000170231|ENSG00000168306|ENSG00000213366...
GO:0009611	response to wounding	BP	1.72509e-05	0.00665727	0.57561	-0.629897	-2.06997	50	ENSG00000168329|ENSG00000133800|ENSG00000041982|ENSG00000282608|ENSG00000164220|ENSG00000128016|ENSG00000163823|ENSG00000115414|ENSG00000181104|ENSG00000196562|ENSG00000105329|ENSG00000152518|ENSG00000099250|ENSG00000071246|ENSG00000100311|ENSG00000093010|ENSG00000151617|ENSG00000167755|ENSG00000163864|ENSG00000142156|ENSG00000172020|ENSG00000175197|ENSG00000162599...
GO:0062023	collagen-containing extracellular matrix	CC	2.15139e-10	4.05896e-07	0.826657	-0.508738	-2.05205	247	ENSG00000126838|ENSG00000175899|ENSG00000041982|ENSG00000154734|ENSG00000188517|ENSG00000143341|ENSG00000127951|ENSG00000186340|ENSG00000107562|ENSG00000204291|ENSG00000196154|ENSG00000163815|ENSG00000171812|ENSG00000134245|ENSG00000139329|ENSG00000136859|ENSG00000108821|ENSG00000163131|ENSG00000130720|ENSG00000142871|ENSG00000115414|ENSG00000182534|ENSG00000138722|ENSG00000049540|ENSG00000137573…
GO:0032755	positive regulation of interleukin-6 production	BP	6.88724e-06	0.0029986	0.610527	-0.595515	-2.03489	66	ENSG00000019582|ENSG00000204472|ENSG00000172243|ENSG00000137033|ENSG00000169403|ENSG00000165025|ENSG00000135218|ENSG00000174125|ENSG00000011600|ENSG00000197943|ENSG00000181104|ENSG00000164342|ENSG00000184988|ENSG00000115008|ENSG00000174130|ENSG00000105329|ENSG00000168961|ENSG00000051523|ENSG00000177663...
GO:0030658	transport vesicle membrane	CC	0.000102742	0.0261997	0.538434	-0.698961	-2.02966	27	ENSG00000204287|ENSG00000231389|ENSG00000198502|ENSG00000196735|ENSG00000196126|ENSG00000019582|ENSG00000223865...
GO:0030225	macrophage differentiation	BP	6.08313e-05	0.0181213	0.557332	-0.79337	-2.02859	16	ENSG00000075426|ENSG00000196126|ENSG00000182578|ENSG00000137033|ENSG00000010610...
GO:0007204	positive regulation of cytosolic calcium ion concentration	BP	5.66937e-06	0.00253331	0.610527	-0.581591	-2.02208	75	ENSG00000168329|ENSG00000006128|ENSG00000121966|ENSG00000166573|ENSG00000115353|ENSG00000135218|ENSG00000174600|ENSG00000163823|ENSG00000171860|ENSG00000181104|ENSG00000004948|ENSG00000004468|ENSG00000171522|ENSG00000169442|ENSG00000169860|ENSG00000272398|ENSG00000185532|ENSG00000112164|ENSG00000164251|ENSG00000151617|ENSG00000173918|ENSG00000144476|ENSG00000136160|ENSG00000180914|ENSG00000173175…
GO:0032930	positive regulation of superoxide anion generation	BP	8.16026e-05	0.022715	0.538434	-0.788927	-2.01722	16	ENSG00000172243|ENSG00000169896|ENSG00000165025|ENSG00000160255|ENSG00000011600|ENSG00000163932|ENSG00000105329|ENSG00000164251...
GO:0030890	positive regulation of B cell proliferation	BP	0.000134338	0.0308252	0.518848	-0.68288	-2.01044	29	ENSG00000169508|ENSG00000123338|ENSG00000113494|ENSG00000019582|ENSG00000081237|ENSG00000159958|ENSG00000004468|ENSG00000101096...
GO:0042130	negative regulation of T cell proliferation	BP	0.000146233	0.0315269	0.518848	-0.696642	-2.00728	26	ENSG00000196126|ENSG00000197646|ENSG00000135077|ENSG00000114013|ENSG00000138735|ENSG00000186818|ENSG00000177425|ENSG00000104972|ENSG00000204592|ENSG00000111679|ENSG00000129654...
GO:0007200	phospholipase C-activating G protein-coupled receptor signaling pathway	BP	5.66355e-05	0.0174849	0.557332	-0.628682	-2.00686	46	ENSG00000169313|ENSG00000168329|ENSG00000196639|ENSG00000169403|ENSG00000115353|ENSG00000174600|ENSG00000174417|ENSG00000171860|ENSG00000137841|ENSG00000181104|ENSG00000169860|ENSG00000131620|ENSG00000163394...
GO:0032689	negative regulation of type II interferon production	BP	0.000132448	0.0308079	0.518848	-0.719685	-2.00304	23	ENSG00000162511|ENSG00000196126|ENSG00000197646|ENSG00000137033|ENSG00000135077|ENSG00000122641|ENSG00000186818|ENSG00000104972|ENSG00000168961...
GO:0032753	positive regulation of interleukin-4 production	BP	0.000222152	0.0381024	0.518848	-0.792384	-1.9979	15	ENSG00000137033|ENSG00000135077|ENSG00000165025|ENSG00000158869|ENSG00000114013|ENSG00000162711|ENSG00000204592|ENSG00000168961...
GO:0009986	cell surface	CC	2.04013e-12	1.15472e-08	0.898671	-0.470081	-1.9917	406	ENSG00000204287|ENSG00000169313|ENSG00000231389|ENSG00000168329|ENSG00000064300|ENSG00000184564|ENSG00000196126|ENSG00000182578|ENSG00000113494|ENSG00000019582|ENSG00000081237|ENSG00000172243|ENSG00000140678|ENSG00000121966|ENSG00000095970|ENSG00000026508|ENSG00000169896|ENSG00000106483|ENSG00000115353|ENSG00000146197|ENSG00000135077|ENSG00000135218|ENSG00000158869|ENSG00000260314|ENSG00000160255…
GO:0032395	MHC class II receptor activity	MF	9.69234e-07	0.00060954	0.643552	-0.958885	-1.98185	7	ENSG00000204287|ENSG00000231389|ENSG00000196735|ENSG00000196126|ENSG00000204252...
GO:0090026	positive regulation of monocyte chemotaxis	BP	9.86284e-05	0.0257648	0.538434	-0.865632	-1.98112	10	ENSG00000168329|ENSG00000204472|ENSG00000107562|ENSG00000163823...
GO:0048660	regulation of smooth muscle cell proliferation	BP	0.000153793	0.0322472	0.518848	-0.87707	-1.97609	9	ENSG00000119508|ENSG00000115353|ENSG00000049540...
GO:0005540	hyaluronic acid binding	MF	0.000203575	0.0371689	0.518848	-0.76769	-1.97467	17	ENSG00000133800|ENSG00000026508|ENSG00000010327|ENSG00000140511|ENSG00000157766|ENSG00000151655|ENSG00000123610...
GO:0032703	negative regulation of interleukin-2 production	BP	0.000255073	0.0420499	0.498493	-0.751536	-1.97063	18	ENSG00000162511|ENSG00000081237|ENSG00000135077|ENSG00000128016|ENSG00000117228|ENSG00000186818...
GO:0050853	B cell receptor signaling pathway	BP	0.00021515	0.0375662	0.518848	-0.667962	-1.97011	30	ENSG00000123338|ENSG00000177885|ENSG00000081237|ENSG00000165025|ENSG00000095585|ENSG00000197943|ENSG00000235568|ENSG00000004468|ENSG00000101096|ENSG00000111679|ENSG00000086730|ENSG00000172578...
GO:0045926	negative regulation of growth	BP	0.000163303	0.0336356	0.518848	0.804613	1.9668	12	ENSG00000179593|ENSG00000187193|ENSG00000205364|ENSG00000125148|ENSG00000169715|ENSG00000115461...
GO:0032743	positive regulation of interleukin-2 production	BP	0.000313375	0.0489955	0.498493	-0.68016	-1.95979	26	ENSG00000081237|ENSG00000172243|ENSG00000114013|ENSG00000010610|ENSG00000197943|ENSG00000115008|ENSG00000198805|ENSG00000065675|ENSG00000135046|ENSG00000198286|ENSG00000112149|ENSG00000125538|ENSG00000172175...
GO:0006898	receptor-mediated endocytosis	BP	5.42977e-05	0.0173923	0.557332	-0.590989	-1.9556	56	ENSG00000133800|ENSG00000169896|ENSG00000135218|ENSG00000260314|ENSG00000160255|ENSG00000038945|ENSG00000010327|ENSG00000196923|ENSG00000161921|ENSG00000179241|ENSG00000130164|ENSG00000159314|ENSG00000100139|ENSG00000219200|ENSG00000106367|ENSG00000153071|ENSG00000169252|ENSG00000107611...
GO:0001540	amyloid-beta binding	MF	2.40528e-05	0.00850868	0.57561	-0.564388	-1.95054	72	ENSG00000064300|ENSG00000019582|ENSG00000188517|ENSG00000095970|ENSG00000169896|ENSG00000135218|ENSG00000160255|ENSG00000038945|ENSG00000087085|ENSG00000114200|ENSG00000004948|ENSG00000179241|ENSG00000173372|ENSG00000174130|ENSG00000130164|ENSG00000155511...
GO:0060100	positive regulation of phagocytosis, engulfment	BP	0.00019408	0.0366163	0.518848	-0.851378	-1.9485	10	ENSG00000123338|ENSG00000095970|ENSG00000135218|ENSG00000125730|ENSG00000197943...
GO:0008330	protein tyrosine/threonine phosphatase activity	MF	0.000317403	0.0489955	0.498493	-0.864539	-1.94785	9	ENSG00000120129|ENSG00000120875|ENSG00000138166|ENSG00000139318|ENSG00000143507...
GO:0033550	MAP kinase tyrosine phosphatase activity	MF	0.000317403	0.0489955	0.498493	-0.864539	-1.94785	9	ENSG00000120129|ENSG00000120875|ENSG00000138166|ENSG00000139318|ENSG00000143507...
GO:0060326	cell chemotaxis	BP	0.00018913	0.0362767	0.518848	-0.629525	-1.9468	38	ENSG00000168329|ENSG00000121966|ENSG00000107562|ENSG00000163823|ENSG00000112902|ENSG00000006210|ENSG00000110934|ENSG00000136999|ENSG00000138795|ENSG00000113070|ENSG00000163932|ENSG00000177105|ENSG00000113083|ENSG00000100311|ENSG00000162692|ENSG00000065675|ENSG00000144476...
GO:0045579	positive regulation of B cell differentiation	BP	0.000200307	0.0371689	0.518848	-0.849791	-1.94487	10	ENSG00000123338|ENSG00000165025|ENSG00000157227|ENSG00000168918|ENSG00000066336...
GO:0010273	detoxification of copper ion	BP	0.000241269	0.0401643	0.518848	0.874426	1.94211	8	ENSG00000187193|ENSG00000205364|ENSG00000087250|ENSG00000125148|ENSG00000169715...
GO:0007155	cell adhesion	BP	1.35391e-10	2.87368e-07	0.826657	-0.460384	-1.93155	347	ENSG00000204956|ENSG00000168329|ENSG00000110876|ENSG00000253767|ENSG00000253953|ENSG00000262209|ENSG00000041982|ENSG00000140678|ENSG00000026508|ENSG00000169896|ENSG00000076706|ENSG00000154330|ENSG00000186340|ENSG00000107562|ENSG00000204291|ENSG00000138185|ENSG00000135218|ENSG00000163823|ENSG00000160255|ENSG00000165457|ENSG00000010610|ENSG00000162493|ENSG00000087085|ENSG00000112902|ENSG00000197921…
GO:0030667	secretory granule membrane	CC	3.012e-05	0.0104375	0.57561	-0.553556	-1.92904	78	ENSG00000123338|ENSG00000081237|ENSG00000140678|ENSG00000026508|ENSG00000169403|ENSG00000011600|ENSG00000101307|ENSG00000164687|ENSG00000184584|ENSG00000196549|ENSG00000086062|ENSG00000234745|ENSG00000118640|ENSG00000172057|ENSG00000108405|ENSG00000059804|ENSG00000177105|ENSG00000111540|ENSG00000145703...
GO:0009897	external side of plasma membrane	CC	7.89108e-08	7.05213e-05	0.704976	-0.484527	-1.9254	204	ENSG00000168329|ENSG00000066294|ENSG00000196126|ENSG00000113494|ENSG00000110848|ENSG00000019582|ENSG00000197646|ENSG00000081237|ENSG00000140678|ENSG00000121966|ENSG00000169896|ENSG00000076706|ENSG00000107562|ENSG00000151892|ENSG00000198223|ENSG00000135218|ENSG00000158869|ENSG00000163823|ENSG00000160255|ENSG00000159958|ENSG00000165457|ENSG00000271605|ENSG00000114013|ENSG00000010610|ENSG00000122861…
GO:0035579	specific granule membrane	CC	5.856e-05	0.0177562	0.557332	-0.562754	-1.92295	66	ENSG00000173391|ENSG00000028137|ENSG00000169896|ENSG00000135218|ENSG00000160255|ENSG00000171860|ENSG00000122861|ENSG00000005844|ENSG00000118640|ENSG00000172057|ENSG00000085365|ENSG00000108405|ENSG00000059804|ENSG00000051523|ENSG00000011422|ENSG00000143119|ENSG00000167613|ENSG00000149357...
GO:0070374	positive regulation of ERK1 and ERK2 cascade	BP	2.00586e-06	0.00109869	0.627257	-0.515369	-1.91978	129	ENSG00000169508|ENSG00000196126|ENSG00000182578|ENSG00000019582|ENSG00000081237|ENSG00000149295|ENSG00000095970|ENSG00000026508|ENSG00000135077|ENSG00000135218|ENSG00000163823|ENSG00000107796|ENSG00000122641|ENSG00000010610|ENSG00000006210|ENSG00000181104|ENSG00000004948|ENSG00000154188|ENSG00000168743|ENSG00000169860|ENSG00000115008|ENSG00000157168|ENSG00000215021|ENSG00000105329|ENSG00000168961…
GO:0071346	cellular response to type II interferon	BP	0.000164488	0.0336356	0.518848	-0.573929	-1.91975	59	ENSG00000231389|ENSG00000162654|ENSG00000204472|ENSG00000172780|ENSG00000260314|ENSG00000117226|ENSG00000117228|ENSG00000006210|ENSG00000164342|ENSG00000162645|ENSG00000154451|ENSG00000197879|ENSG00000168961...
GO:0030595	leukocyte chemotaxis	BP	0.000140888	0.0310687	0.518848	-0.888219	-1.91496	8	ENSG00000169508|ENSG00000168329|ENSG00000006210...
GO:0061518	microglial cell proliferation	BP	0.000180545	0.0358545	0.518848	-0.883034	-1.90379	8	ENSG00000182578|ENSG00000095970|ENSG00000137033|ENSG00000006210...
GO:0005576	extracellular region	CC	2.07788e-20	1.76412e-16	1.16907	-0.425857	-1.90266	1000	ENSG00000126838|ENSG00000185432|ENSG00000064300|ENSG00000167131|ENSG00000181195|ENSG00000140557|ENSG00000175899|ENSG00000173391|ENSG00000113494|ENSG00000006128|ENSG00000041982|ENSG00000183160|ENSG00000154734|ENSG00000158816|ENSG00000091986|ENSG00000197646|ENSG00000197629|ENSG00000164220|ENSG00000028137|ENSG00000188517|ENSG00000095970|ENSG00000130208|ENSG00000136250|ENSG00000112799|ENSG00000137033…
GO:0019221	cytokine-mediated signaling pathway	BP	5.53113e-05	0.0173923	0.557332	-0.543415	-1.8937	78	ENSG00000110324|ENSG00000182578|ENSG00000113494|ENSG00000026508|ENSG00000198223|ENSG00000163823|ENSG00000122641|ENSG00000016402|ENSG00000006210|ENSG00000186818|ENSG00000104972|ENSG00000115008|ENSG00000239961|ENSG00000105246|ENSG00000111679|ENSG00000166888|ENSG00000128604|ENSG00000101336|ENSG00000119535|ENSG00000180875|ENSG00000108691|ENSG00000157193|ENSG00000245848...
GO:0004930	G protein-coupled receptor activity	MF	1.42953e-06	0.000809112	0.643552	-0.498266	-1.88259	142	ENSG00000169508|ENSG00000168329|ENSG00000149295|ENSG00000121966|ENSG00000164220|ENSG00000183150|ENSG00000169403|ENSG00000174600|ENSG00000277399|ENSG00000184574|ENSG00000171860|ENSG00000144230|ENSG00000181104|ENSG00000174948|ENSG00000119973|ENSG00000029364|ENSG00000122585|ENSG00000082175|ENSG00000181773|ENSG00000155760|ENSG00000172935|ENSG00000101292|ENSG00000152990|ENSG00000124493|ENSG00000132975…
GO:1904141	positive regulation of microglial cell migration	BP	7.38123e-05	0.0212429	0.538434	-0.941995	-1.88021	6	ENSG00000169313|ENSG00000168329|ENSG00000095970|ENSG00000006210...
GO:0005604	basement membrane	CC	0.000130087	0.0306789	0.518848	-0.548805	-1.87528	66	ENSG00000041982|ENSG00000154734|ENSG00000091986|ENSG00000143341|ENSG00000186340|ENSG00000204291|ENSG00000065320|ENSG00000171812|ENSG00000112562|ENSG00000107796|ENSG00000087085|ENSG00000115414|ENSG00000168743|ENSG00000090530|ENSG00000112769|ENSG00000130635|ENSG00000113140|ENSG00000177697|ENSG00000215018|ENSG00000182871|ENSG00000182718|ENSG00000120708|ENSG00000130508|ENSG00000179403...
GO:0035589	G protein-coupled purinergic nucleotide receptor signaling pathway	BP	0.000202702	0.0371689	0.518848	-0.904052	-1.86852	7	ENSG00000169313|ENSG00000181631|ENSG00000169403|ENSG00000169860...
GO:0031514	motile cilium	CC	6.65768e-05	0.0194909	0.538434	-0.529933	-1.86329	84	ENSG00000167131|ENSG00000155761|ENSG00000107796|ENSG00000176101|ENSG00000167858|ENSG00000186710|ENSG00000123977|ENSG00000105877|ENSG00000165863|ENSG00000183914|ENSG00000159625|ENSG00000160188|ENSG00000007174|ENSG00000111834|ENSG00000157856|ENSG00000154040|ENSG00000137691|ENSG00000135046|ENSG00000158023|ENSG00000100218|ENSG00000255374|ENSG00000164675|ENSG00000089101|ENSG00000145491|ENSG00000091140…
GO:0015670	carbon dioxide transport	BP	0.000237536	0.0399342	0.518848	0.913117	1.85448	6	ENSG00000196565|ENSG00000240583|ENSG00000244734|ENSG00000206172|ENSG00000188536...
GO:0007160	cell-matrix adhesion	BP	9.07858e-05	0.0244689	0.538434	-0.52954	-1.84833	76	ENSG00000133800|ENSG00000132286|ENSG00000140678|ENSG00000026508|ENSG00000169896|ENSG00000160255|ENSG00000115414|ENSG00000106823|ENSG00000005844|ENSG00000140092|ENSG00000168542|ENSG00000168743|ENSG00000137809|ENSG00000198542|ENSG00000182718|ENSG00000138080|ENSG00000162692|ENSG00000164946|ENSG00000119185|ENSG00000174059|ENSG00000082781|ENSG00000138964|ENSG00000213853|ENSG00000150093|ENSG00000127990…
GO:0048661	positive regulation of smooth muscle cell proliferation	BP	0.000291849	0.046751	0.498493	-0.579866	-1.84456	43	ENSG00000119508|ENSG00000204472|ENSG00000169403|ENSG00000197921|ENSG00000074181|ENSG00000006210|ENSG00000115738|ENSG00000104415|ENSG00000113070|ENSG00000105329|ENSG00000103056|ENSG00000150782|ENSG00000118513|ENSG00000100311|ENSG00000073756|ENSG00000116478...
GO:0048103	somatic stem cell division	BP	0.000315333	0.0489955	0.498493	-0.92254	-1.84138	6	ENSG00000154764|ENSG00000155760|ENSG00000152518...
GO:0005178	integrin binding	MF	1.46451e-05	0.0059208	0.593325	-0.494183	-1.83996	127	ENSG00000041982|ENSG00000140678|ENSG00000169896|ENSG00000107562|ENSG00000151892|ENSG00000165025|ENSG00000160255|ENSG00000142871|ENSG00000115414|ENSG00000006210|ENSG00000106823|ENSG00000005844|ENSG00000140092|ENSG00000157227|ENSG00000104415|ENSG00000168542|ENSG00000168743|ENSG00000136999|ENSG00000137809|ENSG00000010278|ENSG00000198542|ENSG00000130635|ENSG00000177697|ENSG00000167244|ENSG00000152818…
GO:0030185	nitric oxide transport	BP	0.000190143	0.0362767	0.518848	0.943231	1.82985	5	ENSG00000240583|ENSG00000244734|ENSG00000206172|ENSG00000078401|ENSG00000188536...
GO:0004888	transmembrane signaling receptor activity	MF	8.53232e-05	0.0233676	0.538434	-0.52292	-1.82413	80	ENSG00000064300|ENSG00000133800|ENSG00000110848|ENSG00000095970|ENSG00000026508|ENSG00000174123|ENSG00000174125|ENSG00000260314|ENSG00000133067|ENSG00000271605|ENSG00000010610|ENSG00000140749|ENSG00000164342|ENSG00000235568|ENSG00000145888|ENSG00000174130|ENSG00000183542|ENSG00000169604|ENSG00000126860|ENSG00000112164|ENSG00000187554|ENSG00000157193|ENSG00000106991|ENSG00000167851|ENSG00000110076…
GO:0032588	trans-Golgi network membrane	CC	0.000153829	0.0322472	0.518848	-0.507243	-1.81608	95	ENSG00000204287|ENSG00000231389|ENSG00000198502|ENSG00000196735|ENSG00000166428|ENSG00000196126|ENSG00000019582|ENSG00000172780|ENSG00000133067|ENSG00000223865|ENSG00000168824|ENSG00000164144|ENSG00000085365|ENSG00000167461|ENSG00000100314...
GO:0005788	endoplasmic reticulum lumen	CC	4.36782e-06	0.00211902	0.610527	-0.452621	-1.81516	218	ENSG00000181195|ENSG00000041982|ENSG00000188517|ENSG00000204291|ENSG00000171812|ENSG00000010610|ENSG00000125730|ENSG00000108821|ENSG00000091513|ENSG00000142871|ENSG00000115414|ENSG00000114200|ENSG00000162552|ENSG00000151655|ENSG00000164308|ENSG00000187955|ENSG00000168542|ENSG00000090530|ENSG00000154764|ENSG00000109861|ENSG00000130635|ENSG00000071073|ENSG00000049323|ENSG00000215018|ENSG00000182871…
GO:0007186	G protein-coupled receptor signaling pathway	BP	3.30318e-07	0.000243861	0.674963	-0.444975	-1.81491	274	ENSG00000090104|ENSG00000169508|ENSG00000169313|ENSG00000181631|ENSG00000168329|ENSG00000196639|ENSG00000121966|ENSG00000183150|ENSG00000169403|ENSG00000107562|ENSG00000174600|ENSG00000277399|ENSG00000174417|ENSG00000133067|ENSG00000184574|ENSG00000171860|ENSG00000125730|ENSG00000157005|ENSG00000137841|ENSG00000144230|ENSG00000006210|ENSG00000181104|ENSG00000119973|ENSG00000148908|ENSG00000172572…
GO:0005102	signaling receptor binding	MF	3.81242e-06	0.00190397	0.627257	-0.452367	-1.81095	216	ENSG00000110876|ENSG00000138083|ENSG00000175899|ENSG00000081237|ENSG00000121858|ENSG00000107562|ENSG00000151892|ENSG00000166128|ENSG00000165025|ENSG00000010319|ENSG00000011600|ENSG00000162493|ENSG00000082074|ENSG00000239697|ENSG00000125730|ENSG00000136859|ENSG00000126264|ENSG00000155629|ENSG00000115414|ENSG00000006210|ENSG00000181104|ENSG00000170891|ENSG00000122585|ENSG00000234745|ENSG00000154764…
GO:0030198	extracellular matrix organization	BP	0.000186056	0.0362767	0.518848	-0.499446	-1.78639	94	ENSG00000154734|ENSG00000091986|ENSG00000204291|ENSG00000172987|ENSG00000171812|ENSG00000112562|ENSG00000108821|ENSG00000142871|ENSG00000106823|ENSG00000162745|ENSG00000157227|ENSG00000187955|ENSG00000168542|ENSG00000086062|ENSG00000168743|ENSG00000087245|ENSG00000154175|ENSG00000120708|ENSG00000144810|ENSG00000130508|ENSG00000169436|ENSG00000133110|ENSG00000179403|ENSG00000107742...
GO:0045028	G protein-coupled purinergic nucleotide receptor activity	MF	0.000265073	0.042866	0.498493	-0.949753	-1.78013	5	ENSG00000169313|ENSG00000181631|ENSG00000169403|ENSG00000169860...
GO:0051897	positive regulation of phosphatidylinositol 3-kinase/protein kinase B signal transduction	BP	5.20656e-05	0.0170014	0.557332	-0.476504	-1.775	129	ENSG00000169313|ENSG00000168329|ENSG00000182578|ENSG00000095970|ENSG00000112902|ENSG00000126264|ENSG00000155629|ENSG00000115414|ENSG00000006210|ENSG00000181104|ENSG00000170381|ENSG00000004948|ENSG00000154188|ENSG00000233276|ENSG00000113070|ENSG00000140992|ENSG00000167244|ENSG00000105329|ENSG00000100302|ENSG00000150782|ENSG00000111679|ENSG00000151632|ENSG00000077782|ENSG00000135362|ENSG00000100311…
GO:0050852	T cell receptor signaling pathway	BP	0.000258533	0.0422105	0.498493	-0.503215	-1.76935	84	ENSG00000075426|ENSG00000196126|ENSG00000081237|ENSG00000082074|ENSG00000223865|ENSG00000197943|ENSG00000277734|ENSG00000168918|ENSG00000130775|ENSG00000167604|ENSG00000160223|ENSG00000111679|ENSG00000111801|ENSG00000164010|ENSG00000026950|ENSG00000154096|ENSG00000153563|ENSG00000211751|ENSG00000211772|ENSG00000107338|ENSG00000227191|ENSG00000103855|ENSG00000213047|ENSG00000172175|ENSG00000174775…
GO:0043123	positive regulation of canonical NF-kappaB signal transduction	BP	1.97433e-05	0.00724615	0.57561	-0.453668	-1.7608	169	ENSG00000168329|ENSG00000196126|ENSG00000019582|ENSG00000172243|ENSG00000121858|ENSG00000196154|ENSG00000135218|ENSG00000010610|ENSG00000112343|ENSG00000258659|ENSG00000157593|ENSG00000263528|ENSG00000006210|ENSG00000181104|ENSG00000164342|ENSG00000184988|ENSG00000175348|ENSG00000213024|ENSG00000115008|ENSG00000127863|ENSG00000183718|ENSG00000102908|ENSG00000174130|ENSG00000105329|ENSG00000168961…
GO:0045087	innate immune response	BP	1.40501e-06	0.000809112	0.643552	-0.427414	-1.75524	288	ENSG00000075426|ENSG00000022556|ENSG00000168329|ENSG00000066294|ENSG00000166428|ENSG00000182578|ENSG00000169896|ENSG00000112799|ENSG00000174123|ENSG00000135077|ENSG00000165025|ENSG00000174125|ENSG00000158869|ENSG00000117228|ENSG00000112343|ENSG00000258659|ENSG00000169413|ENSG00000164342|ENSG00000057657|ENSG00000184988|ENSG00000244509|ENSG00000184584|ENSG00000162711|ENSG00000132664|ENSG00000182179…
GO:0010628	positive regulation of gene expression	BP	8.05176e-07	0.00054035	0.659444	-0.423785	-1.75258	309	ENSG00000136826|ENSG00000041982|ENSG00000183160|ENSG00000019582|ENSG00000172243|ENSG00000140678|ENSG00000095970|ENSG00000120738|ENSG00000106483|ENSG00000137033|ENSG00000155657|ENSG00000135218|ENSG00000272573|ENSG00000095585|ENSG00000011600|ENSG00000107796|ENSG00000122641|ENSG00000162772|ENSG00000115414|ENSG00000197943|ENSG00000197822|ENSG00000105880|ENSG00000164342|ENSG00000057657|ENSG00000004948…
GO:0008201	heparin binding	MF	0.00014668	0.0315269	0.518848	-0.475631	-1.74372	108	ENSG00000154734|ENSG00000091986|ENSG00000081237|ENSG00000188517|ENSG00000186340|ENSG00000163815|ENSG00000133067|ENSG00000112562|ENSG00000101282|ENSG00000142871|ENSG00000115414|ENSG00000106823|ENSG00000104415|ENSG00000079257|ENSG00000119681|ENSG00000093072|ENSG00000136999|ENSG00000113070|ENSG00000130635|ENSG00000215018|ENSG00000105426|ENSG00000077782|ENSG00000099250|ENSG00000058085|ENSG00000105894…
GO:0004950	chemokine receptor activity	MF	1.50466e-05	0.00594166	0.593325	-0.980774	-1.74085	4	ENSG00000168329|ENSG00000174600|ENSG00000163823|ENSG00000144230...
GO:0005615	extracellular space	CC	1.18489e-11	4.7328e-08	0.875325	-0.392884	-1.73844	800	ENSG00000126838|ENSG00000196126|ENSG00000175899|ENSG00000006128|ENSG00000041982|ENSG00000187210|ENSG00000188517|ENSG00000124212|ENSG00000169896|ENSG00000106483|ENSG00000137033|ENSG00000127951|ENSG00000076706|ENSG00000146197|ENSG00000204291|ENSG00000196154|ENSG00000163815|ENSG00000172987|ENSG00000135218|ENSG00000171812|ENSG00000112562|ENSG00000107796|ENSG00000122641|ENSG00000134245|ENSG00000159167…
GO:0032765	positive regulation of mast cell cytokine production	BP	9.25417e-05	0.0245525	0.538434	-0.9662	-1.71498	4	ENSG00000119508|ENSG00000165025...
GO:0051715	cytolysis in another organism	BP	0.000181595	0.0358545	0.518848	-0.959567	-1.70321	4	ENSG00000117226|ENSG00000117228|ENSG00000162645|ENSG00000154451...
GO:0071396	cellular response to lipid	BP	0.000216813	0.0375662	0.518848	-0.958454	-1.70123	4	ENSG00000095970|ENSG00000165025|ENSG00000197943...
GO:0150062	complement-mediated synapse pruning	BP	0.000216813	0.0375662	0.518848	-0.958443	-1.70121	4	ENSG00000095970|ENSG00000169896|ENSG00000125730|ENSG00000173372...
GO:0030335	positive regulation of cell migration	BP	0.000140382	0.0310687	0.518848	-0.423991	-1.67419	186	ENSG00000182578|ENSG00000204472|ENSG00000172243|ENSG00000140678|ENSG00000121966|ENSG00000076706|ENSG00000107562|ENSG00000010319|ENSG00000133067|ENSG00000163823|ENSG00000162493|ENSG00000112902|ENSG00000108821|ENSG00000142871|ENSG00000181104|ENSG00000170381|ENSG00000122861|ENSG00000123610|ENSG00000157227|ENSG00000161921|ENSG00000153993|ENSG00000087245|ENSG00000103811|ENSG00000170961|ENSG00000138795…
GO:0032831	positive regulation of CD4-positive, CD25-positive, alpha-beta regulatory T cell differentiation	BP	4.38954e-05	0.0146146	0.557332	-0.99132	-1.60867	3	ENSG00000204287|ENSG00000196126...
GO:0022029	telencephalon cell migration	BP	0.000103379	0.0261997	0.538434	-0.987832	-1.60301	3	ENSG00000121966|ENSG00000107562...
GO:0005886	plasma membrane	CC	1.57445e-24	2.67341e-20	1.2871	-0.347612	-1.59179	3182	ENSG00000204956|ENSG00000115665|ENSG00000090104|ENSG00000169508|ENSG00000204287|ENSG00000175785|ENSG00000169313|ENSG00000181631|ENSG00000231389|ENSG00000168329|ENSG00000122012|ENSG00000110876|ENSG00000064300|ENSG00000171551|ENSG00000198502|ENSG00000196735|ENSG00000253767|ENSG00000143858|ENSG00000110324|ENSG00000253953|ENSG00000162511|ENSG00000123338|ENSG00000181195|ENSG00000196639|ENSG00000184564…
GO:0005509	calcium ion binding	MF	7.89528e-06	0.00335155	0.593325	-0.368903	-1.58098	487	ENSG00000204956|ENSG00000253767|ENSG00000143858|ENSG00000253953|ENSG00000262209|ENSG00000115155|ENSG00000204472|ENSG00000183036|ENSG00000136250|ENSG00000143341|ENSG00000146197|ENSG00000186340|ENSG00000196154|ENSG00000163815|ENSG00000155657|ENSG00000112562|ENSG00000163106|ENSG00000118729|ENSG00000074181|ENSG00000182132|ENSG00000152611|ENSG00000137841|ENSG00000134207|ENSG00000276547|ENSG00000138722…
GO:1990837	sequence-specific double-stranded DNA binding	MF	0.000228748	0.0388414	0.518848	-0.385178	-1.57607	280	ENSG00000123358|ENSG00000136826|ENSG00000095951|ENSG00000138083|ENSG00000120738|ENSG00000118707|ENSG00000112242|ENSG00000122877|ENSG00000171223|ENSG00000174963|ENSG00000152977|ENSG00000170345|ENSG00000127528|ENSG00000197921|ENSG00000162772|ENSG00000135625|ENSG00000006377|ENSG00000153234|ENSG00000105880|ENSG00000057657|ENSG00000134107|ENSG00000119547|ENSG00000114315|ENSG00000117010|ENSG00000155090…
GO:0000139	Golgi membrane	CC	3.29679e-06	0.00169635	0.627257	-0.357147	-1.55379	573	ENSG00000204287|ENSG00000231389|ENSG00000198502|ENSG00000196735|ENSG00000196126|ENSG00000140557|ENSG00000115155|ENSG00000162654|ENSG00000187210|ENSG00000019582|ENSG00000149295|ENSG00000171310|ENSG00000111962|ENSG00000117226|ENSG00000117228|ENSG00000223865|ENSG00000074181|ENSG00000157593|ENSG00000164342|ENSG00000100055|ENSG00000184584|ENSG00000162645|ENSG00000135702|ENSG00000176597|ENSG00000138653…
GO:0001228	DNA-binding transcription activator activity, RNA polymerase II-specific	MF	0.00032238	0.0493154	0.498493	-0.378389	-1.54831	281	ENSG00000123358|ENSG00000075426|ENSG00000136826|ENSG00000138083|ENSG00000119508|ENSG00000120738|ENSG00000167081|ENSG00000112242|ENSG00000122877|ENSG00000171223|ENSG00000196670|ENSG00000152977|ENSG00000198482|ENSG00000170345|ENSG00000162772|ENSG00000135625|ENSG00000153234|ENSG00000105880|ENSG00000119547|ENSG00000155090|ENSG00000111145|ENSG00000214717|ENSG00000151702|ENSG00000174576|ENSG00000176887…
GO:0036398	TCR signalosome	CC	0.000166395	0.0336356	0.518848	0.997195	1.5156	2	ENSG00000135426|ENSG00000043462...
GO:1904139	regulation of microglial cell migration	BP	1.81348e-05	0.00684286	0.57561	-0.998983	-1.47426	2	ENSG00000169313|ENSG00000168329...
GO:0002469	myeloid dendritic cell antigen processing and presentation	BP	0.000127312	0.0304472	0.518848	-0.997323	-1.47181	2	ENSG00000204287|ENSG00000196126...
GO:0002491	antigen processing and presentation of endogenous peptide antigen via MHC class II	BP	0.000127312	0.0304472	0.518848	-0.997323	-1.47181	2	ENSG00000204287|ENSG00000196126...
GO:0045622	regulation of T-helper cell differentiation	BP	0.000127312	0.0304472	0.518848	-0.997323	-1.47181	2	ENSG00000204287|ENSG00000196126...
GO:0061737	leukotriene signaling pathway	BP	0.000136168	0.0308284	0.518848	-0.997216	-1.47165	2	ENSG00000090104|ENSG00000152207...
GO:0007165	signal transduction	BP	8.12773e-05	0.022715	0.538434	-0.323428	-1.4265	742	ENSG00000090104|ENSG00000123358|ENSG00000181195|ENSG00000144681|ENSG00000196126|ENSG00000182578|ENSG00000177885|ENSG00000166426|ENSG00000282608|ENSG00000146197|ENSG00000121858|ENSG00000107562|ENSG00000204291|ENSG00000080644|ENSG00000174125|ENSG00000198774|ENSG00000163106|ENSG00000011600|ENSG00000010610|ENSG00000164691|ENSG00000159167|ENSG00000116774|ENSG00000162493|ENSG00000239697|ENSG00000125730…
GO:0070062	extracellular exosome	CC	2.96677e-06	0.00157424	0.627257	-0.304714	-1.37723	1578	ENSG00000204287|ENSG00000126838|ENSG00000198502|ENSG00000132744|ENSG00000123338|ENSG00000196126|ENSG00000175899|ENSG00000133800|ENSG00000177885|ENSG00000019582|ENSG00000081237|ENSG00000121966|ENSG00000026508|ENSG00000143341|ENSG00000169896|ENSG00000127951|ENSG00000095303|ENSG00000121858|ENSG00000107562|ENSG00000151892|ENSG00000133392|ENSG00000204291|ENSG00000166128|ENSG00000196154|ENSG00000159176…
GO:0045601	regulation of endothelial cell differentiation	BP	0.000122898	0.0304472	0.518848	0.999946	1.34234	1	ENSG00000178878...
GO:0005307	choline:sodium symporter activity	MF	0.000213035	0.0375662	0.518848	-0.999893	-1.34131	1	ENSG00000115665...
GO:0008292	acetylcholine biosynthetic process	BP	0.000213035	0.0375662	0.518848	-0.999893	-1.34131	1	ENSG00000115665...

### Sheet: C.Risk genes
benchmark_list	pval	padj	log2err	ES	NES	size	genes
MDD	0.00843148	0.0505889	0.38073	0.309345	1.36556	209	ENSG00000131323|ENSG00000270757|ENSG00000183798|ENSG00000254996|ENSG00000186446|ENSG00000157890|ENSG00000183230|ENSG00000141431|ENSG00000149972|ENSG00000115896|ENSG00000157782|ENSG00000142599|ENSG00000145029|ENSG00000174306|ENSG00000052795|ENSG00000186470|ENSG00000124920|ENSG00000081189|ENSG00000091656|ENSG00000198561|ENSG00000135503|ENSG00000124181|ENSG00000140945|ENSG00000185352|ENSG00000113100…
SCZ (common, prioritized)	0.134615	0.403846	0.21925	0.298111	1.21487	107	ENSG00000198010|ENSG00000102471|ENSG00000183166|ENSG00000145354|ENSG00000142599|ENSG00000120088|ENSG00000135638|ENSG00000224924|ENSG00000198431|ENSG00000183454|ENSG00000122687|ENSG00000144290|ENSG00000188641|ENSG00000183117|ENSG00000185619|ENSG00000163634|ENSG00000143578|ENSG00000157895|ENSG00000164037|ENSG00000120658|ENSG00000172260|ENSG00000144619|ENSG00000185274|ENSG00000137843|ENSG00000167491…
SCZ (rare)	0.313596	0.521739	0.111918	0.497734	1.1571	9	ENSG00000183454|ENSG00000099381|ENSG00000023287|ENSG00000055130|ENSG00000103657|ENSG00000130227|ENSG00000038382...
SCZ (common, broad)	0.434783	0.521739	0.166934	0.215258	1.0182	426	ENSG00000270757|ENSG00000156414|ENSG00000158792|ENSG00000198010|ENSG00000120899|ENSG00000145335|ENSG00000102471|ENSG00000183166|ENSG00000145354|ENSG00000162869|ENSG00000167522|ENSG00000142599|ENSG00000140522|ENSG00000120088|ENSG00000165995|ENSG00000158445|ENSG00000135638|ENSG00000149328|ENSG00000168748|ENSG00000152894|ENSG00000224924|ENSG00000245498|ENSG00000198431|ENSG00000081189|ENSG00000183454…
BD	0.433447	0.521739	0.119888	0.240858	0.994922	121	ENSG00000186446|ENSG00000149972|ENSG00000248592|ENSG00000165995|ENSG00000158445|ENSG00000157654|ENSG00000233822|ENSG00000133794|ENSG00000186470|ENSG00000124920|ENSG00000183454|ENSG00000133315|ENSG00000071242|ENSG00000159433|ENSG00000114859...
ASD	0.940594	0.940594	0.0943564	0.185745	0.838989	250	ENSG00000133639|ENSG00000214425|ENSG00000183166|ENSG00000145354|ENSG00000154874|ENSG00000145029|ENSG00000120088|ENSG00000270265|ENSG00000134909|ENSG00000196810|ENSG00000257017|ENSG00000108826|ENSG00000196204|ENSG00000138670|ENSG00000272918|ENSG00000117643|ENSG00000121964|ENSG00000164142|ENSG00000130475|ENSG00000123612|ENSG00000273156|ENSG00000255020|ENSG00000164061|ENSG00000167703|ENSG00000213672…
