## Supplemental Table 8 for "A neuro-immune axis of transcriptomic dysregulation within the subgenual anterior cingulate cortex in schizophrenia"

### Sheet: TableS8
Supplemental Table 8. Significant (P < 0.05) results from the module eigengene analysis (module-covariate associations)
module	term	estimate	std_error	statistic	p_value	p_adj
geneM2	SCZ	0.040172	0.019887	2.02001	0.0449249	0.359399
geneM7	MC1	9.83674	3.56954	2.75575	0.00648329	0.155599
geneM8	MC6	10.952	4.83895	2.26331	0.0248595	0.596627
geneM8	MC8	14.9186	5.24641	2.84358	0.00499857	0.119966
geneM9	SCZ	0.0537982	0.0195393	2.75333	0.00652932	0.109501
geneM9	MC2	-12.4732	4.21187	-2.96143	0.00349259	0.0838221
geneM9	MC7	17.2715	5.40925	3.19296	0.00167318	0.0401564
geneM10	MDD	-0.0323483	0.0159632	-2.02644	0.0442558	0.53107
geneM12	MC5	11.5958	4.64566	2.49605	0.0134945	0.323869
geneM13	MDD	-0.0391334	0.0157996	-2.47686	0.0142153	0.341168
geneM15	SCZ	-0.0521685	0.019783	-2.63703	0.00912508	0.109501
geneM15	MC1	-7.97456	3.59644	-2.21735	0.0279021	0.334825
geneM15	MC2	8.75511	4.26441	2.05307	0.0415718	0.404244
geneM20	MC8	-10.9735	5.38384	-2.03823	0.0430496	0.516595
